# Global remodeling of ADP-ribosylation by PARP1 suppresses influenza A virus infection

**DOI:** 10.1101/2024.09.19.613696

**Authors:** Zhenyu Zhang, Isabel Uribe, Kaitlin A. Davis, Robert Lyle McPherson, Gloria P Larson, Mohsen Badiee, Vy Tran, Mitchell P. Ledwith, Elizabeth Feltman, Shuǐqìng Yú, Yíngyún Caì, Che-Yuan Chang, Xingyi Yang, Zhuo Ma, Paul Chang, Jens H Kuhn, Anthony K. L. Leung, Andrew Mehle

**Author notes:** These authors contributed equally (Zhenyu Zhang, Isabel Uribe).

## Abstract

ADP-ribosylation is a highly dynamic and fully reversible post-translational modification performed by poly(ADP-ribose) polymerases (PARPs) that modulates protein function, abundance, localization and turnover. Here we show that influenza A virus infection causes a rapid and dramatic upregulation of global ADP-ribosylation that inhibits viral replication. Mass spectrometry defined for the first time the global ADP-ribosylome during infection, creating an infection-specific profile with almost 4,300 modification sites on ∼1,080 host proteins, as well as over 100 modification sites on viral proteins. Our data indicate that the global increase likely reflects a change in the form of ADP-ribosylation rather than modification of new targets. Functional assays demonstrated that modification of the viral replication machinery antagonizes its activity and further revealed that the anti-viral activity of PARPs and ADP-ribosylation is counteracted by the influenza A virus protein NS1, assigning a new activity to the primary viral antagonist of innate immunity. We identified PARP1 as the enzyme producing the majority of poly(ADP-ribose) present during infection. Influenza A virus replicated faster in cells lacking PARP1, linking PARP1 and ADP-ribosylation to the anti-viral phenotype. Together, these data establish ADP-ribosylation as an anti-viral innate immune-like response to viral infection antagonized by a previously unknown activity of NS1.
