## Supplementary material for "Global remodeling of ADP-ribosylation by PARP1 suppresses influenza A virus infection": Sup Table 5

### Sheet: 1B
RAW	pcDNA3	PARP1	PARP2	PARP3	PARP4	PARP5B	PARP6	PARP7	PARP8	PARP9	PARP10	PARP11	PARP12	PARP13L	PARP13S	PARP14	PARP15	PARP16
Rep 1	23712	17344	13424	17238	17038	15408	10908	11802	19056	11486	12496	8626	4320	12096	13070	22488	11334	12316
Rep 2	24882	18512	13354	22670	15776	19236	9964	14230	12280	10750	9758	6244	5052	11020	16008	24062	16162	10362
Rep 3	22796	16748	12188	20230	14764	19612	8912	16024	15728	18880	11634	7228	6736	12640	11452	25534	11928	12160
Rep 4	27160	22424	13350	21242	16158	21038	9828	17222	12212	16382	11586	7914	5262	13386	13766	20672	11896	14286

### Sheet: 1C
pcDNA3	PARP1	PARP2	PARP3	PARP4	PARP5B	PARP6	PARP7	PARP8	PARP9	PARP10	PARP11	PARP12	PARP13L	PARP14	PARP15	PARP16
100	55.5203	55.1634	36.5049	40.7303	11.4484	30.1741	18.6122	58.8693	15.0253	70.9012	8.6474	19.5925	6.42922	70.3651	62.4891	18.375
100	50.436	88.9379	16.4674	36.7916	17.7956	18.67	5.36541	94.2661	14.5567	103.097	1.24154	8.95598	0.412298	111.079	26.3008	15.5685
100	56.3438	96.0344	24.982	57.097	9.17159	35.6139	18.2124	101.143	19.7174		3.09399	7.55985	4.215	77.2463	60.3705	44.9783

### Sheet: 2A-E
See Supp Table 1 for all MS data

### Sheet: 2F
ΔNP	WT	S9A	D34A	S50A	S60A	S69A	Y78A	T92A	E107A	T188A	T237A	E252A	E294A	S310A	S367A	S402A	D421A	E449A	E465A
0.00116067	38.9306	30.749	79.514	52.3432	88.3623	78.1163	44.1238	61.3438	43.5428	46.1655	40.1279	0.0156217	90.4064	37.9725	66.088	42.8006	34.6183	19.2004	59.7192
0.00111833	44.9923	39.4005	84.1302	55.937	63.7808	89.5744	48.465	65.3473	46.4535	42.3653	42.7043	0.020391	95.85	39.0341	62.9063	59.551	34.5785	12.462	51.2574
0.00115047	41.4757	37.4842	94.2455	59.184	55.2752	63.4504	47.9547	60.3739	42.4574	36.7206	41.3465	0.0343037	97.788	41.103	67.5292	44.0429	36.5177	12.3867	55.8791

### Sheet: 5
See Supp Table 2-3 for all MS data

### Sheet: 7B
0.1 moi infection
	A549 WT			A549 PARP1-KO
8h	200000	100000	300000	1200000	600000	1300000
16h	12000000	12000000	9000000	16000000	16000000	15000000
24h	40000000	30000000	80000000	60000000	20000000	90000000
48h	50000000	80000000	20000000	60000000	60000000	40000000
72h	8000000	10000000	10000000	8000000	10000000	12000000

### Sheet: 7C
	A549 WT			A549 PARP1-KO
16h	500000	500000	800000	1100000	1400000	1200000

### Sheet: S2A
	RLU
Condition - hpi	rep 1	rep 2	rep 3
I3 - 10	1347	665	861
P8 - 10	3273	661	780
A549 -10	1219	1822	812
I3 - 24	6513	4751	4208
P8 - 24	21878	26804	28451
A549 -24	66211	64934	113490
I3 - 48	142109	140979	184412
P8 - 48	492574	557103	561468
A549 -48	2098849	1988621	2275420
I3 - 72	62429	117008	89775
P8 - 72	213141	79563	218643
A549 -72	781647	879172	868722

### Sheet: S2B
	RLU
pcDNA3	1308390
pcDNA3	1705313
pcDNA3	1346808
pcDNA3	1444015
PARP8	915054
PARP8	1077705
PARP8	1041733
PARP8	1095414
IFITM1	940621
IFITM1	883883
IFITM1	949764
IFITM1	882539
IFITM2	606992
IFITM2	622097
IFITM2	617697
IFITM2	649840
IFITM3	514486
IFITM3	660627
IFITM3	557882
IFITM3	550820

### Sheet: S2C
WSN			S009 SRK			CA04			B Brisbane
	RLU			RLU			RLU			RLU
control	33281756		control	12308703		control	8397936		control	1980515
control	31812192		control	11530026		control	7776314		control	2008358
control	30689552		control	11947683		control	8799206		control	1803621
PARP8	16728858		PARP8	7758037		PARP8	2986270		PARP8	480015
PARP8	17464650		PARP8	8944486		PARP8	2641688		PARP8	470865
PARP8	17804136		PARP8	7789550		PARP8	2960369		PARP8	484255
